# A high-resolution subcellular map of proteins in cells with motile cilia

**DOI:** 10.1101/2025.03.18.643967

**Authors:** Filippa Bertilsson, Feria Hikmet, Jan N. Hansen, Mathias Uhlén, Loren Méar, Cecilia Lindskog

## Abstract

Motile cilia are complex structures regulated by thousands of genes, essential for various physiological functions like respiration and reproduction. Their dysfunction can result in severe conditions like primary ciliary dyskinesia (PCD), highlighting the need for a deeper molecular understanding of their specific ciliary compartments. Interestingly, ciliated cells harbor multiple proteins with limited evidence on biological function, as defined by Functional Evidence (FE) scores, a grading system developed by the Human Proteome Project (HPP). Building upon the stringent antibody validation pipeline of the Human Protein Atlas (HPA) project, we developed a high-throughput workflow that combines a novel multiplex immunohistochemistry protocol with image analysis to investigate protein expression and subcellular localization in motile ciliated cells across five human tissues: nasopharynx, bronchus, fallopian tube, endometrium, and cervix. We spatially mapped >180 proteins, out of which 73% have FE scores 2-5, suggesting that further evidence is needed to establish these proteins’ biological function. Notably, expression patterns varied between tissues, suggesting that motile cilia proteins are not universally expressed across the different epithelia. Our pipeline constitutes a promising resource for comprehensive mapping of the motile cilia proteome, and a first step towards identifying cilia proteins for functional studies to understand the molecular mechanisms underlying ciliopathies.
