## Supplementary Table 3 for "A high-resolution subcellular map of proteins in cells with motile cilia"

### Sheet: Antibody information
Supplementary Table 3: Information for the antibodies corresponding to the 187 protein candidates included in the study
Information about all antibodies used to stain the candidate proteins in the study.
Gene	Ensembl	Antibody	Antibody name	Dilution	Antibidoy validation score	Source	Product code	Batch number
CYB5R1	ENSG00000159348	HPA014147	HPRK1951677	1/100	Enhanced	Atlas antibodies		R04707
PCM1	ENSG00000078674	HPA023374	HPRK2540080	1/700	Enhanced	Atlas antibodies		R11503
AMACR	ENSG00000242110	HPA019527	HPRK2390022	1/5000	Enhanced	Atlas antibodies		R08449
MKS1	ENSG00000011143	HPA021812	HPRK2500124	1/150	Enhanced	Atlas antibodies		R11176
MDM2	ENSG00000135679	CAB000086	mdm-2	1/100	Supported	https://www.antibodyregistry.org/AB_563872	NCL-MDM2
B9D1	ENSG00000108641	HPA022957	HPRK2500332	1/400	Approved	Atlas antibodies		R09360
TCTN3	ENSG00000119977	HPA026987	HPRK1952562	1/150	Approved	Atlas antibodies		R26790
TTC26	ENSG00000105948	HPA036338	HPRK2440684	1/800	Enhanced	Atlas antibodies		R33861
DPCD	ENSG00000166171	HPA036603	HPRK3020077	1/1500	Enhanced	Atlas antibodies		R33800
ARMC3	ENSG00000165309	HPA037823	HPRK3020203	1/300	Enhanced	Atlas antibodies		R34248
PRDX5	ENSG00000126432	HPA037915	HPRK3050059	1/800	Enhanced	Atlas antibodies		R35366
DNAI3	ENSG00000162643	HPA038526	HPRK2551544	1/1200	Enhanced	Atlas antibodies		R35470
CFAP300	ENSG00000137691	HPA038585	HPRK3050179	1/300	Enhanced	Atlas antibodies		R35490
DNAH10	ENSG00000197653	HPA039066	HPRK3070234	1/5000	Enhanced	Atlas antibodies		R35941
DNAI7	ENSG00000118307	HPA039662	HPRK3070335	1/8000	Enhanced	Atlas antibodies		R37040
CABCOCO1	ENSG00000183346	HPA041398	HPRK3020515	1/2000	Enhanced	Atlas antibodies		R38167
NEK5	ENSG00000197168	HPA041399	HPRK2980028	1/1750	Enhanced	Atlas antibodies		R37521
TMEM231	ENSG00000205084	HPA042081	HPRK3190072	1/2500	Enhanced	Atlas antibodies		R38617
SNTN	ENSG00000188817	HPA043322	HPRK3460074	1/150	Enhanced	Atlas antibodies		R39658
CFAP45	ENSG00000213085	HPA043618	HPRK3410045	1/1500	Enhanced	Atlas antibodies		R42352
NME9	ENSG00000181322	HPA043881	HPRK2960532	1/3000	Enhanced	Atlas antibodies		R41769
LZTFL1	ENSG00000163818	HPA048447	HPRK3460288	1/1000	Enhanced	Atlas antibodies		R58408
FDXR	ENSG00000161513	HPA053673	HPRK2501175	1/20000	Enhanced	Atlas antibodies		R71439
HMGB2	ENSG00000164104	HPA053314	HPRK3440065	1/500	Enhanced	Atlas antibodies		R71063
LDLRAD1	ENSG00000203985	HPA052489	HPRK3410148	1/3000	Enhanced	Atlas antibodies		R67790
TTLL6	ENSG00000170703	HPA052397	HPRK2501106	1/4000	Enhanced	Atlas antibodies		R67719
CROCC2	ENSG00000226321	HPA048678	HPRK3680022	1/600	Enhanced	Atlas antibodies		R58649
KIAA2012	ENSG00000182329	HPA077834	HPRK2950159	1/7000	Enhanced	Atlas antibodies		R113403
PTH1R	ENSG00000160801	HPA075879	HPRK4190328	1/100	Enhanced	Atlas antibodies		R111571
CFAP70	ENSG00000156042	HPA070304	HPRK3020804	1/900	Enhanced	Atlas antibodies		R99347
TEKT4	ENSG00000163060	HPA069872	HPRK2930387	1/10000	Enhanced	Atlas antibodies		R100937
PEX12	ENSG00000108733	HPA069386	HPRK3720623	1/6000	Enhanced	Atlas antibodies		R97876
HYDIN	ENSG00000157423	HPA067155	HPRK3760933	1/6000	Enhanced	Atlas antibodies		R99056
RIMS2	ENSG00000176406	HPA066498	HPRK3680128	1/4000	Enhanced	Atlas antibodies		R94274
DCDC2	ENSG00000146038	HPA031583	HPRK2620159	1/2000	Enhanced	Atlas antibodies		R30947
CFAP57	ENSG00000243710	HPA002736	HPRK410004	1/300	Enhanced	Atlas antibodies		R04033
ODF2	ENSG00000136811	HPA001874	HPRK370043	1/200	Enhanced	Atlas antibodies		R04010
PODXL	ENSG00000128567	CAB062558	PODXL	1/500	Enhanced	https://www.antibodyregistry.org/AB_2665627	AMAb90667
CAT	ENSG00000121691	HPA055838	HPRK3730355	1/3000	Enhanced	Atlas antibodies		R74433
GOLM1	ENSG00000135052	CAB015341	GP73 (C-14)	1/100	Enhanced	https://www.antibodyregistry.org/AB_2113334	sc-48010
C1orf87	ENSG00000162598	HPA031366	HPRK2551382	1/80	Enhanced	Atlas antibodies		R31818
TP73	ENSG00000078900	CAB002514	p73 Protein (alpha)	1/75	Enhanced	https://www.antibodyregistry.org/AB_563940	NCL-p73
CFAP74	ENSG00000142609	HPA028521	HPRK2550921	1/1500	Enhanced	Atlas antibodies		R28209
CIBAR1	ENSG00000188343	HPA058942	HPRK4050010	1/12000	Enhanced	Atlas antibodies		R82480
LRRC23	ENSG00000010626	HPA057533	HPRK3070773	1/500	Enhanced	Atlas antibodies		R80725
CAPSL	ENSG00000152611	HPA058495	HPRK3950011	1/700	Enhanced	Atlas antibodies		R81666
ENKUR	ENSG00000151023	HPA061503	HPRK3020761	1/300	Enhanced	Atlas antibodies		R86033
TPPP3	ENSG00000159713	HPA061691	HPRK3950045	1/2000	Enhanced	Atlas antibodies		R86114
DYNLT4	ENSG00000188396	HPA062652	HPRK3960013	1/250	Enhanced	Atlas antibodies		R87285
C4orf47	ENSG00000205129	HPA063485	HPRK4050202	1/600	Enhanced	Atlas antibodies		R88354
C20orf85	ENSG00000124237	HPA065540	HPRK3300222	1/2000	Enhanced	Atlas antibodies		R93039
MUC16	ENSG00000181143	HPA065600	HPRK3280422	1/50	Enhanced	Atlas antibodies		R92900
DNAH2	ENSG00000183914	HPA067103	HPRK2501280	1/4000	Enhanced	Atlas antibodies		R99033
HSPBP1	ENSG00000133265	HPA071444	HPRK3270112	1/1000	Supported	Atlas antibodies		R100487
SCGB2A1	ENSG00000124939	HPA034584	HPRK2700138	1/150	Enhanced	Atlas antibodies		R32175
CFAP276	ENSG00000179902	HPA049684	HPRK2551717	1/3500	Enhanced	Atlas antibodies		R59591
AK7	ENSG00000140057	HPA003543	HPRK140422	1/300	Enhanced	Atlas antibodies		R00362
CDHR3	ENSG00000128536	HPA011218	HPRK1950822	1/600	Supported	Atlas antibodies		R03271
DLEC1	ENSG00000008226	HPA019077	HPRK2380008	1/2500	Enhanced	Atlas antibodies		R08039
IFT81	ENSG00000122970	HPA020051	HPRK2330088	1/200	Enhanced	Atlas antibodies		R09529
C7orf57	ENSG00000164746	HPA021286	HPRK2440402	1/1000	Enhanced	Atlas antibodies		R09880
CFAP157	ENSG00000160401	HPA021786	HPRK2470374	1/3000	Enhanced	Atlas antibodies		R10798
DNAI1	ENSG00000122735	HPA021843	HPRK2470400	1/1500	Enhanced	Atlas antibodies		R09108
CCDC40	ENSG00000141519	HPA022974	HPRK2500344	1/8000	Enhanced	Atlas antibodies		R10948
CFAP52	ENSG00000166596	HPA023247	HPRK2500465	1/1000	Enhanced	Atlas antibodies		R09290
CLXN	ENSG00000034239	HPA023527	HPRK2540099	1/200	Enhanced	Atlas antibodies		R10275
ODAD4	ENSG00000204815	HPA023908	HPRK2500641	1/800	Enhanced	Atlas antibodies		R11009
ARMC2	ENSG00000118690	HPA025809	HPRK2590015	1/100	Enhanced	Atlas antibodies		R12446
SPAG17	ENSG00000155761	HPA028666	HPRK2551027	1/200	Enhanced	Atlas antibodies		R27999
DYDC2	ENSG00000133665	HPA038007	HPRK3020282	1/60000	Enhanced	Atlas antibodies		R35938
SPEF2	ENSG00000152582	HPA040343	HPRK3010390	1/6000	Enhanced	Atlas antibodies		R38345
PLAC8	ENSG00000145287	HPA040465	HPRK1350192	1/800	Enhanced	Atlas antibodies		R36848
PLLP	ENSG00000102934	HPA041862	HPRK3150073	1/50	Enhanced	Atlas antibodies		R38178
KCNB1	ENSG00000158445	HPA042434	HPRK2170118	1/1000	Supported	Atlas antibodies		R39016
NME5	ENSG00000112981	HPA044555	HPRK3010440	1/5000	Supported	Atlas antibodies		R40717
C6orf132	ENSG00000188112	HPA044588	HPRK2670015	1/400	Enhanced	Atlas antibodies		R40865
CFAP100	ENSG00000163885	HPA046354	HPRK3460206	1/300	Enhanced	Atlas antibodies		R42366
LRRC73	ENSG00000204052	HPA046698	HPRK3470116	1/1800	Enhanced	Atlas antibodies		R43775
CCDC96	ENSG00000173013	HPA047546	HPRK3460238	1/6000	Enhanced	Atlas antibodies		R44708
SLC23A1	ENSG00000170482	HPA047612	HPRK2150322	1/1500	Enhanced	Atlas antibodies		R44966
SUGCT	ENSG00000175600	HPA026698	HPRK2440579	1/80	Enhanced	Atlas antibodies		R12677
CCDC181	ENSG00000117477	HPA027189	HPRK2550269	1/700	Enhanced	Atlas antibodies		R26654
LCA5	ENSG00000135338	HPA029055	HPRK2620025	1/1500	Supported	Atlas antibodies		R31194
EFCAB7	ENSG00000203965	HPA029612	HPRK2551111	1/100	Enhanced	Atlas antibodies		R28536
DNAH7	ENSG00000118997	HPA034724	HPRK2920123	1/150	Enhanced	Atlas antibodies		R32930
DNAH6	ENSG00000115423	HPA036391	HPRK2920229	1/1500	Enhanced	Atlas antibodies		R34584
ENO4	ENSG00000188316	HPA037938	HPRK3020255	1/1500	Enhanced	Atlas antibodies		R35255
ACAA1	ENSG00000060971	HPA006764	HPRK1410045	1/20	Enhanced	Atlas antibodies		R04312
PROM1	ENSG00000007062	HPA004922	HPRK1370007	1/500	Enhanced	Atlas antibodies		R07372
AK8	ENSG00000165695	HPA023894	HPRK2470522	1/800	Enhanced	Atlas antibodies		R11377
AK9	ENSG00000155085	HPA036324	HPRK2660016	1/200	Enhanced	Atlas antibodies		R33730
CCDC39	ENSG00000284862	HPA035363	HPRK2960111	1/1300	Enhanced	Atlas antibodies		R32432
CLIC6	ENSG00000159212	HPA065285	HPRK3910058	1/60	Approved	Atlas antibodies		R92326
DNAI2	ENSG00000171595	HPA050565	HPRK2501061	1/2000	Enhanced	Atlas antibodies		R60464
SAMD15	ENSG00000100583	HPA030677	HPRK2850073	1/1200	Approved	Atlas antibodies		R31953
TUBB4B	ENSG00000188229	CAB010880	Tubulin beta	1/40000	Enhanced	https://www.antibodyregistry.org/AB_609915	T5201
OVGP1	ENSG00000085465	HPA062205	HPRK2551979	1/200	Enhanced	Atlas antibodies		R86762
STK36	ENSG00000163482	HPA027453	HPRK2690029	1/100	Approved	Atlas antibodies		R26695
DNALI1	ENSG00000163879	HPA031633	HPRK2551402	1/500	Enhanced	Atlas antibodies		R30662
DNAJB13	ENSG00000187726	HPA052465	HPRK3050759	1/300	Enhanced	Atlas antibodies		R67903
CFAP53	ENSG00000172361	HPA066142	HPRK3120214	1/5000	Enhanced	Atlas antibodies		R94000
CATIP	ENSG00000158428	HPA044818	HPRK3400064	1/1500	Supported	Atlas antibodies		R41471
HDLBP	ENSG00000115677	CAB026457	HDLBP	1/250	Enhanced	Origene, this one? https://www.origene.com/catalog/antibodies/primary-antibodies/ta424399-hdlbp-rabbit-monoclonal-antibody	3644.00.02
HMGN3	ENSG00000118418	CAB018370	HMGN3	1/2000	Enhanced	https://ccr.cancer.gov/staff-directory/michael-bustin
MCM7	ENSG00000166508	CAB016312	MCM7	1/200	Enhanced	https://www.antibodyregistry.org/AB_627235	sc-9966
ANO2	ENSG00000047617	HPA057499	HPRK3070772	1/50	Enhanced	Atlas antibodies		R80668
SPAG8	ENSG00000137098	HPA068012	HPRK2470916	1/1200	Enhanced	Atlas antibodies		R97634
STOML3	ENSG00000133115	HPA071011	HPRK4180265	1/150	Enhanced	Atlas antibodies		R102608
TTC21B	ENSG00000123607	HPA073293	HPRK2920479	1/1500	Supported	Atlas antibodies		R109536
CDHR4	ENSG00000187492	HPA076277	HPRK4290497	1/200	Enhanced	Atlas antibodies		R110880
SLC9C2	ENSG00000162753	HPA079529	HPRK3410330	1/100	Enhanced	Atlas antibodies		R155428
RSPH9	ENSG00000172426	HPA031703	HPRK2630096	1/3000	Enhanced	Atlas antibodies		R30955
C2orf50	ENSG00000150873	HPA062894	HPRK4150018	1/500	Enhanced	Atlas antibodies		R88063
PPP1R32	ENSG00000162148	HPA039068	HPRK3050291	1/800	Enhanced	Atlas antibodies		R35892
SAXO2	ENSG00000188659	HPA040487	HPRK3100150	1/2500	Enhanced	Atlas antibodies		R36743
SLC34A2	ENSG00000157765	HPA037989	HPRK3000265	1/3000	Enhanced	Atlas antibodies		R35601
MS4A8	ENSG00000166959	HPA007319	HPRK1350075	1/100	Enhanced	Atlas antibodies		R07459
VILL	ENSG00000136059	HPA035675	HPRK2960164	1/230	Enhanced	Atlas antibodies		R33199
KATNIP	ENSG00000047578	HPA035089	HPRK2640094	1/45	Supported	Atlas antibodies		R32463
CC2D2A	ENSG00000048342	HPA044124	HPRK3460145	1/175	Approved	Atlas antibodies		R41218
SPAG6	ENSG00000077327	HPA038440	HPRK3020346	1/6000	Enhanced	Atlas antibodies		R35038
TMEM132A	ENSG00000006118	HPA051979	HPRK3700145	1/150	Enhanced	Atlas antibodies		R67324
MPZ	ENSG00000158887	HPA068925	HPRK4030464	1/2500	Enhanced	Atlas antibodies		R100003
ERICH5	ENSG00000177459	HPA025070	HPRK2540418	1/5000	Enhanced	Atlas antibodies		R11674
CCDC170	ENSG00000120262	HPA027185	HPRK2590043	1/2000	Enhanced	Atlas antibodies		R26653
CIBAR2	ENSG00000153789	HPA041022	HPRK3160054	1/8000	Enhanced	Atlas antibodies		R38194
GAS2L2	ENSG00000270765	HPA044370	HPRK2501017	1/4000	Enhanced	Atlas antibodies		R43438
COL6A2	ENSG00000142173	HPA030920	HPRK2890096	1/1000	Enhanced	Atlas antibodies		R33040
LRRC45	ENSG00000169683	HPA024768	HPRK2500786	1/900	Enhanced	Atlas antibodies		R26608
STING1	ENSG00000184584	HPA038116	HPRK3010295	1/150	Enhanced	Atlas antibodies		R34722
RIIAD1	ENSG00000178796	HPA045703	HPRK3560045	1/3000	Enhanced	Atlas antibodies		R43378
SGMS2	ENSG00000164023	HPA015076	HPRK2180052	1/500	Supported	Atlas antibodies		R06730
DBT	ENSG00000137992	HPA026481	HPRK2550175	1/40	Enhanced	Atlas antibodies		R12541
MAP1B	ENSG00000131711	HPA022275	HPRK670233	1/2000	Enhanced	Atlas antibodies		R09029
DPYSL2	ENSG00000092964	HPA002381	HPRK400044	1/1200	Supported	Atlas antibodies		R07303
SDR16C5	ENSG00000170786	HPA025224	HPRK2540421	1/300	Enhanced	Atlas antibodies		R11757
PTAFR	ENSG00000169403	HPA027543	HPRK2710003	1/900	Approved	Atlas antibodies		R27358
KYNU	ENSG00000115919	HPA031686	HPRK1640073	1/150	Enhanced	Atlas antibodies		R31724
CDKN2A	ENSG00000147889	CAB018232	p16 (JC8)	1/200	Approved	https://www.antibodyregistry.org/AB_785018	sc-56330
TCTN2	ENSG00000168778	HPA039900	HPRK3070407	1/500	Enhanced	Atlas antibodies		R36599
IFT140	ENSG00000187535	HPA042197	HPRK3190080	1/300	Approved	Atlast antibodies		R39182
NPHP1	ENSG00000144061	HPA074071	HPRK2930397	1/3000	Approved	Atlast antibodies		R102664
CTSB	ENSG00000164733	HPA048998	HPRK2190022	1/1500	Enhanced	Atlast antibodies		R58942
RFX2	ENSG00000087903	HPA048969	HPRK3720022	1/150	Enhanced	Atlas antibodies		R58932
CADM1	ENSG00000182985	CAB037266	SYNCAM	1/4000	Enhanced	https://www.antibodyregistry.org/AB_532287	S4945
SMC5	ENSG00000198887	HPA054900	HPRK2470829	1/1000	Supported	Atlas antibodies		R73043
JMJD6	ENSG00000070495	CAB004548	PSR (H-7)	1/400	Supported	https://www.antibodyregistry.org/AB_628185	sc-28348
GORASP1	ENSG00000114745	HPA056283	HPRK3460506	1/3000	Supported	Atlas antibodies		R74895
MAOA	ENSG00000189221	HPA059299	HPRK3790409	1/150	Enhanced	Atlas antibodies		R82800
SOX17	ENSG00000164736	HPA068399	HPRK3760980	1/1200	Enhanced	Atlas antibodies		R100267
SAMHD1	ENSG00000101347	HPA047072	HPRK3300031	1/2000	Enhanced	Atlas antibodies		R44121
PPM1G	ENSG00000115241	HPA035530	HPRK2920199	1/5000	Enhanced	Atlas antibodies		R32708
TMX4	ENSG00000125827	HPA015752	HPRK250142	1/600	Enhanced	Atlas antibodies		R05993
OGFR	ENSG00000060491	HPA017899	HPRK2300001	1/300	Supported	Atlas antibodies		R07069
RUNX1	ENSG00000159216	HPA004176	HPRK360110	1/50	Enhanced	Atlas antibodies		R04103
IK	ENSG00000113141	HPA048798	HPRK2310070	1/700	Supported	Atlas antibodies		R58731
ASRGL1	ENSG00000162174	HPA055572	HPRK2880179	1/400	Enhanced	Atlas antibodies		R74351
SIX1	ENSG00000126778	CAB058690	SIX1	1/500	Enhanced	https://www.antibodyregistry.org/AB_2665581	AMAb90544
RBP1	ENSG00000114115	HPA007338	HPRK1350082	1/1500	Enhanced	Atlas antibodies		R95470
C15orf48	ENSG00000166920	HPA012943	HPRK1850126	1/40	Enhanced	Atlas antibodies		R02787
WRAP53	ENSG00000141499	HPA028130	HPRK2500907	1/20	Enhanced	Atlas antibodies		R27169
B9D2	ENSG00000123810	HPA042229	HPRK3250044	1/150	Enhanced	Atlas antibodies		R40852
QPRT	ENSG00000103485	HPA076010	HPRK4320150	1/75	Enhanced	Atlas antibodies		R111674
CPM	ENSG00000135678	HPA077243	HPRK4180460	1/900	Enhanced	Atlas antibodies		R111150
CFAP54	ENSG00000188596	HPA039897	HPRK3070404	1/300	Enhanced	Atlas antibodies		R36465
CFAP73	ENSG00000186710	HPA048539	HPRK3610051	1/50	Enhanced	Atlas antibodies		R58564
CCNL2	ENSG00000221978	HPA053137	HPRK3500229	1/500	Supported	Atlas antibodies		R70951
LY75	ENSG00000054219	CAB001450	DEC-205	1/150	Enhanced	https://www.antibodyregistry.org/AB_563525	NCL-L-DEC205
LRRC46	ENSG00000141294	HPA074893	HPRK2501326	1/3500	Enhanced	Atlas antibodies		R110129
DNAAF8	ENSG00000166246	HPA049468	HPRK3160274	1/10000	Enhanced	Atlas antibodies		R59416
NQO1	ENSG00000181019	HPA007308	HPRK1350066	1/600	Enhanced	Atlas antibodies		R04319
SLC27A2	ENSG00000140284	HPA026089	HPRK1620020	1/750	Enhanced	Atlas antibodies		R12331
CDS1	ENSG00000163624	HPA064546	HPRK3970144	1/200	Enhanced	Atlas antibodies		R91261
CFAP251	ENSG00000158023	HPA040005	HPRK3070428	1/150	Supported	Atlas antibodies		R36634
CMPK2	ENSG00000134326	HPA041430	HPRK3140193	1/150	Supported	Atlas antibodies		R38063
GALNS	ENSG00000141012	HPA042433	HPRK2370134	1/200	Supported	Atlas antibodies		R38889
RTN1	ENSG00000139970	HPA044249	HPRK3140372	1/6000	Enhanced	Atlas antibodies		R40749
PDHB	ENSG00000168291	HPA036744	HPRK2960282	1/20	Enhanced	Atlas antibodies		R34402
GALT	ENSG00000213930	HPA005729	HPRK670098	1/500	Enhanced	Atlas antibodies		R04328
MRPS7	ENSG00000125445	HPA022522	HPRK2500220	1/300	Supported	Atlas antibodies		R09024
PPT1	ENSG00000131238	HPA021546	HPRK2460036	1/1500	Supported	Atlas antibodies		R10806
AHNAK2	ENSG00000185567	HPA020111	HPRK140598	1/2000	Enhanced	Atlas antibodies		R10383
MAP1A	ENSG00000166963	HPA039064	HPRK3100015	1/8000	Enhanced	Atlas antibodies		R35760
ALOX15	ENSG00000161905	CAB004962	632-AP	1/2100	Approved	https://ki.se/
RUVBL1	ENSG00000175792	HPA019947	HPRK2300020	1/800	Enhanced	Atlas antibodies		R08531
CFAP298	ENSG00000159079	HPA018453	HPRK2280066	1/400	Enhanced	Atlas antibodies		R08173
CARS1	ENSG00000110619	CAB075736	CARS	1/30000	Supported	https://www.antibodyregistry.org/AB_2665742	AMAb90972
