## Supplementary Table 4 for "A high-resolution subcellular map of proteins in cells with motile cilia"

### Sheet: Supplementary Table 4
Supplementary Table 4: Protein Evidence (PE) and Function Evidence (FE) scores from the HPP for the 187 candidate proteins included in the study.
PE and FE score for each protein included in the study based on the Human Proteome Project (explained to the right).
Gene	PE score	FE score	Synonym used	Cluster
CYB5R1	1	1		1
PCM1	1	2		1
AMACR	1	1		1
MKS1	1	4		1
MDM2	1	1		1
B9D1	1	4		1
TCTN3	1	4		1
TTC26	1	2	IFT56	2
DPCD	1	4		2
ARMC3	1	4		2
PRDX5	1	1		2
DNAI3	1	1		2
CFAP300	1	5		2
DNAH10	1	2		2
DNAI7	1	4		2
CABCOCO1	1	5		2
NEK5	1	1		2
TMEM231	1	4		2
SNTN	1	3		2
CFAP45	1	2		2
NME9	1	4		2
LZTFL1	1	2		2
FDXR	1	1		2
HMGB2	1	1		2
LDLRAD1	1	5		2
TTLL6	1	4		2
CROCC2	1	5		2
KIAA2012	1	5		2
PTH1R	1	2		2
CFAP70	1	4		2
TEKT4	1	4		2
PEX12	1	1		2
HYDIN	1	2		2
RIMS2	1	2		2
DCDC2	1	3		2
CFAP57	1	5		2
ODF2	1	2		2
PODXL	1	2		2
CAT	1	1		2
GOLM1	1	4		2
C1orf87	1	5		2
TP73	1	1		2
CFAP74	1	4		2
CIBAR1	1	3		2
LRRC23	1	5		2
CAPSL	1	5		2
ENKUR	1	2		2
TPPP3	1	2		2
DYNLT4	1	2		2
C4orf47	1	5	CFAP96	2
C20orf85	1	5	CIMIP1	2
MUC16	1	4		2
DNAH2	1	2		2
HSPBP1	1	2		2
SCGB2A1	1	3		2
CFAP276	1	5		2
AK7	1	1		2
CDHR3	1	3		2
DLEC1	1	1		2
IFT81	1	2		2
C7orf57	1	5		2
CFAP157	1	4		2
DNAI1	1	2		2
CCDC40	1	2		2
CFAP52	1	3		2
CLXN	1	4		2
ODAD4	1	2		2
ARMC2	1	2		2
SPAG17	1	2		2
DYDC2	1	5		2
SPEF2	1	2		2
PLAC8	1	4		2
PLLP	1	2		2
KCNB1	1	2		2
NME5	1	4		2
C6orf132	1	5		2
CFAP100	1	4		2
LRRC73	1	5		2
CCDC96	1	4	CFAP184	2
SLC23A1	1	1		2
SUGCT	1	1		2
CCDC181	1	4		2
LCA5	1	3		2
EFCAB7	1	4		2
DNAH7	1	1		2
DNAH6	1	2		2
ENO4	1	1		2
ACAA1	1	1		2
PROM1	1	1		2
AK8	1	1		2
AK9	1	1		2
CCDC39	1	2		2
CLIC6	1	2		2
DNAI2	1	2		2
SAMD15	1	5		2
TUBB4B	1	2		2
OVGP1	1	2		2
STK36	1	1		2
DNALI1	1	2		2
DNAJB13	1	2		2
CFAP53	1	4		2
CATIP	1	4		3
HDLBP	1	3		3
HMGN3	1	4		3
MCM7	1	1		3
ANO2	1	1		3
SPAG8	1	4		3
STOML3	1	5		3
TTC21B	1	3		3
CDHR4	1	4		3
SLC9C2	1	2		3
RSPH9	1	3		3
C2orf50	1	5	CIMIP5	3
PPP1R32	1	4	SAXO4	3
SAXO2	1	3		3
SLC34A2	1	2		3
MS4A8	2	4		3
VILL	1	2		3
KATNIP	1	4		3
CC2D2A	1	3		3
SPAG6	1	2		4
TMEM132A	1	4		4
MPZ	1	4		4
ERICH5	1	5		4
CCDC170	1	3		4
CIBAR2	1	4		4
GAS2L2	1	2		4
COL6A2	1	2		4
LRRC45	1	5		4
STING1	1	1		5
RIIAD1	1	5		5
SGMS2	1	1		5
DBT	1	1		5
MAP1B	1	4		5
DPYSL2	1	3		5
SDR16C5	1	1		5
PTAFR	1	2		5
KYNU	1	1		5
CDKN2A	1	1		5
TCTN2	1	3		5
IFT140	1	4		5
NPHP1	1	2		5
CTSB	1	1		6
RFX2	1	4		6
CADM1	1	2		6
SMC5	1	2		6
JMJD6	1	1		6
GORASP1	1	2		6
MAOA	1	1		6
SOX17	1	2		6
SAMHD1	1	1		6
PPM1G	1	1		6
TMX4	1	4		6
OGFR	1	4		6
RUNX1	1	1		6
IK	1	4		6
ASRGL1	1	1		6
SIX1	1	2		6
RBP1	1	2		6
C15orf48	1	4	NMES1	6
WRAP53	1	1		6
B9D2	1	4		6
QPRT	1	1		6
CPM	1	1		6
CFAP54	1	4		7
CFAP73	1	4		7
CCNL2	1	3		7
LY75	1	4		7
LRRC46	1	5		7
DNAAF8	1	4		7
NQO1	1	1		7
SLC27A2	1	1		7
CDS1	1	1		7
CFAP251	1	4		7
CMPK2	1	1		7
GALNS	1	1		7
RTN1	1	2		7
PDHB	1	1		7
GALT	1	1		7
MRPS7	1	3		7
PPT1	1	1		7
AHNAK2	1	4		7
MAP1A	1	4		7
ALOX15	1	1		7
RUVBL1	1	1		7
CFAP298	1	4		7
CARS1	1	1		7

### Sheet: FE PE score definition
Score	PE	FE	hppportal.net
1	Evidence at protein level.	If the entry has at least one Gene Ontology biological process leaf term with amanual assertion of experimental evidence AND has at least one Gene Ontology molecular function leaf term with amanual assertion of experimental evidence AND has at least two function description evidence entries (publications) OR the entry has an EC (enzyme commission) number.
2	Evidence at transcript level.	Else if the entry has at least one biological process leaf term with a manual assertion of experimental evidence OR has at least one molecular function leaf term with a manual assertion of experimental evidence.
3	Inferred from homology.	Else if the entry has at least one biological processes term with an average distance to its leaves <= 1.25 with a manual assertion of experimental evidence OR has at least one molecular function term with an average distance to its leaves <= 1.25 with a manual assertion of experimental evidence.
4	Predicted.	Else if the entry has at least one biological processes term that is not on the vague GO term list (manual assertion or computational prediction) OR has at least one molecular function term that is not on the vague GO term list (manual assertion or computational prediction).
5	Uncertain.	Else (everything else) (including GO terms that are too vague to be useful).
